# A signaling inspired synthetic toolkit for efficient production of tyrosine phosphorylated proteins

**DOI:** 10.1101/2024.12.22.629992

**Authors:** Margaret M. Ryan, Reagan Portelance, Graham F. Newman, Gabrielle Martinez, Swathi Shekharan, Anqi Wu, Savannah Angel, Katherine E. Schaberg, Petra Gilmore, Robert Sprung, Reid Townsend, Kristen M. Naegle

## Abstract

Tyrosine phosphorylation is an important post-translational modification that regulates many biochemical signaling networks in multicellular organisms. To date, 46,000 tyrosines have been observed in human proteins, but relatively little is known about the function and regulation of most of these sites. A major challenge has been producing recombinant phosphoproteins in order to test the effects of phosphorylation. Mutagenesis to acidic amino acids often fails to replicate the size and charge of a phosphorylated tyrosine residue and synthetic amino acid incorporation has high cost with relatively low yield. Here, we demonstrate an approach, inspired by how native tyrosine kinases find targets in cells – through a secondary targeting interaction, augmenting innate catalytic specificity of a tyrosine kinase, without overriding it. We engineered complementary vector systems for multiple approaches to producing high yields of phosphoprotein products in E. coli. Here, we test phosphorylation as a function of the targeting interaction (an SH3-polyproline sequence) affinity, different reaction methods across kinases of different specificity. This system presents an inexpensive and tractable system to producing phosphoproteins and phosphopeptides and we demonstrate how it can be used for testing antibody specificity on targets of EGFR and PD-1. This methodology is a generalizable approach for enhancing the enzymatic action on a recombinant protein via the flexibility of in vitro reactions and co-expression approaches. We refer to this as SISA-KiT, for Signaling Inspired Synthetically Augmented Kinase Toolkit.
