## Supplementary Table 1 for "A signaling inspired synthetic toolkit for efficient production of tyrosine phosphorylated proteins"

### Sheet: Sheet1
		No PxxP ABL		p40 ABL		No target Src		p40 Src		No target EPHA4		p40 EPHA4		No target Lyn		3BP1 Lyn		3BP2 Lyn		p41 Lyn		p40 Lyn		No target BTK		p40 BTK
EGFR site	Peptide	Rep 1	Rep 2	Rep 1	Rep 2	Rep 1	Rep 2	Rep 1	Rep 2	Rep 1	Rep 2	Rep 1	Rep 2	Rep 1	Rep 2	Rep 1	Rep 2	Rep 1	Rep 2	Rep 1	Rep 2	Rep 1	Rep 2	Rep 1	Rep 2	Rep 1	Rep 2
Y998	MHLPSPTDSNFY[+80]R	Yes	Yes	Yes	Yes	No	No	No	Yes	No	No	No	No	No	No	Yes	Yes	Yes	Yes	No	Yes	No	No	No	No	No	No
Y1016	ALMDEEDMDDVVDADEY[+80]LIPQQGFFSSPSTSR	Yes	No	No	No	No	No	Yes	Yes	Yes	Yes	Yes	Yes	Yes	No	Yes	No	Yes	No	Yes	No	Yes	No	Yes	Yes	Yes	Yes
Y1069	Y[+80]SSDPTGALTEDSIDDTFLPVPEYINQSVPK	Yes	No	Yes	Yes	No	No	No	No	No	No	No	No	No	No	Yes	Yes	Yes	No	No	Yes	No	No	No	No	No	No
Y1092	YSSDPTGALTEDSIDDTFLPVPEY[+80]INQSVPK	Yes	Yes	Yes	Yes	No	No	No	No	No	No	No	No	Yes	No	Yes	Yes	Yes	No	No	Yes	No	No	No	No	No	No
Y1110	RPAGSVQNPVY[+80]HNQPLNPAPSR	Yes	Yes	Yes	Yes	Yes	Yes	Yes	Yes	Yes	Yes	Yes	Yes	Yes	Yes	Yes	Yes	Yes	Yes	Yes	Yes	Yes	Yes	Yes	Yes	Yes	Yes
Y1125	DPHY[+80]QDPHSTAVGNPEYLNTVQPTC[+57]VNSTFDSPAHWAQK	Yes	Yes	Yes	Yes	Yes	Yes	Yes	Yes	Yes	Yes	Yes	Yes	Yes	Yes	Yes	Yes	Yes	Yes	Yes	Yes	Yes	Yes	Yes	Yes	Yes	Yes
Y1138	DPHYQDPHSTAVGNPEY[+80]LNTVQPTC[+57]VNSTFDSPAHWAQK	Yes	Yes	Yes	Yes	Yes	Yes	Yes	Yes	Yes	Yes	Yes	Yes	Yes	Yes	Yes	Yes	Yes	Yes	Yes	Yes	Yes	Yes	Yes	Yes	Yes	Yes
Y1172	GSHQISLDNPDY[+80]QQDFFPK	Yes	Yes	Yes	Yes	No	Yes	Yes	Yes	Yes	Yes	Yes	Yes	No	Yes	Yes	Yes	No	Yes	Yes	Yes	No	Yes	No	Yes	No	Yes
Y1197	GSTAENAEY[+80]LR	Yes	Yes	Yes	Yes	Yes	No	Yes	Yes	Yes	No	Yes	No	Yes	Yes	Yes	Yes	Yes	Yes	Yes	Yes	Yes	Yes	No	No	No	No
