## Supplementary Table 2 for "A signaling inspired synthetic toolkit for efficient production of tyrosine phosphorylated proteins"

### Sheet: Kinases
finished	DNA part Number	Kinase	Plasmid Map	Source	Notes	Works well in toolkit	Uniprot ID	Uniprot span	Kinase Domains	Kinase mRNA	Kinase protein	Sequencing Primer(s)	Sequencing in file?	Cloning Method	5' primer	3' primer	History Trimmed	Other primers hidden	Kinase is active		Used in Figure or supplement
Yes	H00110	ABL	kVc-ABL-LF	pSG5-ABL	Cloned as it appears in ABL	Yes	P00519.4	45-540	SH3[61-121]; SH2[127-217]; Kinase_cat[235-497]	GGGCAGCAGCCTGGAAAAGTACTTGGGGACCAAAGAAGGCCAAGCTTGCCTGCCCTGCATTTTATCAAAGGAGCAGGGAAGAAGGAATCATCGAGGCATGGGGGTCCACACTGCAATGTTTTTGTGGAACATGAAGCCCTTCAGCGGCCAGTAGCATCTGACTTTGAGCCTCAGGGTCTGAGTGAAGCCGCTCGTTGGAACTCCAAGGAAAACCTTCTCGCTGGACCCAGTGAAAATGACCCCAACCTTTTCGTTGCACTGTATGATTTTGTGGCCAGTGGAGATAACACTCTAAGCATAACTAAAGGTGAAAAGCTCCGGGTCTTAGGCTATAATCACAATGGGGAATGGTGTGAAGCCCAAACCAAAAATGGCCAAGGCTGGGTCCCAAGCAACTAC…	GQQPGKVLGDQRRPSLPALHFIKGAGKKESSRHGGPHCNVFVEHEALQRPVASDFEPQGLSEAARWNSKENLLAGPSENDPNLFVALYDFVASGDNTLSITKGEKLRVLGYNHNGEWCEAQTKNGQGWVPSNYITPVNSLEKHSWYHGPVSRNAAEYLLSSGINGSFLVRESESSPGQRSISLRYEGRVYHYRINTASDGKLYVSSESRFNTLAELVHHHSTVADGLITTLHYPAPKRNKPTVYGVSPNYDKWEMERTDITMKHKLGGGQYGEVYEGVWKKYSLTVAVKTLKEDTMEVEEFLKEAAVMKEIKHPNLVQLLGVCTREPPFYIITEFMTYGNLLDYLRECNRQEVNAVVLLYMATQISSAMEYLEKKNFIHRDLAARNCLVGENHLVKVAD…	pBadR	Yes								yes
Yes	H00485	ABL	kVh-ABL_SH2	pSG5-ABL	KEx linker between SH3 and the start of the SH2-Kinase region	Yes	P00519.4		SH2[127-217]; Kinase_cat[235-497]	TCCTGGTACCATGGGCCTGTGTCCCGCAATGCCGCTGAGTATCTGCTGAGCAGCGGGATCAATGGCAGCTTCTTGGTGCGTGAGAGTGAGAGCAGTCCTGGCCAGAGGTCCATCTCGCTGAGATACGAAGGGAGGGTGTACCATTACAGGATCAACACTGCTTCTGATGGCAAGCTCTACGTCTCCTCCGAGAGCCGCTTCAACACCCTGGCCGAGTTGGTTCATCATCATTCAACGGTGGCCGACGGGCTCATCACCACGCTCCATTATCCAGCCCCAAAGCGCAACAAGCCCACTGTCTATGGTGTGTCCCCCAACTACGACAAGTGGGAGATGGAACGCACGGACATCACCATGAAGCACAAGCTGGGCGGGGGCCAGTACGGGGAGGTGTACGAG…	SWYHGPVSRNAAEYLLSSGINGSFLVRESESSPGQRSISLRYEGRVYHYRINTASDGKLYVSSESRFNTLAELVHHHSTVADGLITTLHYPAPKRNKPTVYGVSPNYDKWEMERTDITMKHKLGGGQYGEVYEGVWKKYSLTVAVKTLKEDTMEVEEFLKEAAVMKEIKHPNLVQLLGVCTREPPFYIITEFMTYGNLLDYLRECNRQEVNAVVLLYMATQISSAMEYLEKKNFIHRDLAARNCLVGENHLVKVADFGLSRLMTGDTYTAHAGAKFPIKWTAPESLAYNKFSIKSDVWAFGVLLWEIATYGMSPYPGIDLSQVYELLEKDYRMERPEGCPEKVYELMRACWQWNPSDRPSFAEIHQAFE	pBadR	Yes
Yes	H00521	ABL	kVh-ABL	Kinase Kit (Albanese et al.)	Just the catalytic domain	Yes	P00519.4	229-512	Kinase_cat [235-497]	TCCCCCAACTACGACAAGTGGGAGATGGAACGCACGGACATCACCATGAAGCACAAGCTGGGCGGGGGCCAGTACGGGGAGGTGTACGAGGGCGTGTGGAAGAAATACAGCCTGACGGTGGCCGTGAAGACCTTGAAGGAGGACACCATGGAGGTGGAAGAGTTCTTGAAAGAAGCTGCAGTCATGAAAGAGATCAAACACCCTAACCTGGTGCAGCTCCTTGGGGTCTGCACCCGGGAGCCCCCGTTCTATATCATCACTGAGTTCATGACCTACGGGAACCTCCTGGACTACCTGAGGGAGTGCAACCGGCAGGAGGTGAACGCCGTGGTGCTGCTGTACATGGCCACTCAGATCTCGTCAGCCATGGAGTACCTGGAGAAGAAAAACTTCATCCAC…	SPNYDKWEMERTDITMKHKLGGGQYGEVYEGVWKKYSLTVAVKTLKEDTMEVEEFLKEAAVMKEIKHPNLVQLLGVCTREPPFYIITEFMTYGNLLDYLRECNRQEVNAVVLLYMATQISSAMEYLEKKNFIHRDLAARNCLVGENHLVKVADFGLSRLMTGDTYTAHAGAKFPIKWTAPESLAYNKFSIKSDVWAFGVLLWEIATYGMSPYPGIDLSQVYELLEKDYRMERPEGCPEKVYELMRACWQWNPSDRPSFAEIHQAFETMFQESSISDEVEKELGK	pBadR	Yes	PCR with R/L EcoR1/NotI	GGAGGGAATTCGGGTACCATCCCCCAACTACGACAAGTGG	GATTGCGGCCGCTTTTCCCCAGCTCCTTTTCCAC	yes	yes	yes		Yes
Yes	H00084	BTK	kVc-BTK	pDONR223-BTK		Variable	Q06187.3	275-659	SH2[281-377]; Kinase_cat[402-655]	CTCCATAGAAATGTATGAGTGGTATTCCAAACACATGACTCGGAGTCAGGCTGAGCAACTGCTAAAGCAAGAGGGGAAAGAAGGAGGTTTCATTGTCAGAGACTCCAGCAAAGCTGGCAAATATACAGTGTCTGTGTTTGCTAAATCCACAGGGGACCCTCAAGGGGTGATACGTCATTATGTTGTGTGTTCCACACCTCAGAGCCAGTATTACCTGGCTGAGAAGCACCTTTTCAGCACCATCCCTGAGCTCATTAACTACCATCAGCACAACTCTGCAGGACTCATATCCAGGCTCAAATATCCAGTGTCTCAACAAAACAAGAATGCACCTTCCACTGCAGGCCTGGGATACGGATCATGGGAAATTGATCCAAAGGACCTGACCTTCTTGAAGGA…	SIEMYEWYSKHMTRSQAEQLLKQEGKEGGFIVRDSSKAGKYTVSVFAKSTGDPQGVIRHYVVCSTPQSQYYLAEKHLFSTIPELINYHQHNSAGLISRLKYPVSQQNKNAPSTAGLGYGSWEIDPKDLTFLKELGTGQFGVVKYGKWRGQYDVAIKMIKEGSMSEDEFIEEAKVMMNLSHEKLVQLYGVCTKQRPIFIITEYMANGCLLNYLREMRHRFQTQQLLEMCKDVCEAMEYLESKQFLHRDLAARNCLVNDQGVVKVSDFGLSRYVLDDEYTSSVGSKFPVRWSPPEVLMYSKFSSKSDIWAFGVLMWEIYSLGKMPYERFTNSETAEHIAQGLRLYRPHLASEKVYTIMYSCWHEKADERPTFKILLSNILDVMDEES
Yes	H00109	BTK	kVc-BTK-ABLchimera	pDONR223-BTK		Variable	Q06187.3	Chimera	ABL SH2; BTK Kinase; ABL C-term	ATGGATCCGAGCTCGAGGTCTGACTCTGAAGTTAACCAGGAAGCGAAACCGGAAGTTAAACCGGAAGTTAAACCGGAAACCCACATCAACCTGAAAGTTTCTGACGGTTCTTCTGAAATCTTCTTCAAAATCAAAAAAACCACCCCGCTGCGTCGTCTGATGGAAGCGTTCGCGAAACGTCAGGGTAAAGAAATGGACTCTCTGCGTTTCCTGTACGACGGTATCCGTATCCAGGCGGACCAGACCCCGGAAGACCTGGACATGGAAGACAACGACATCATCGAAGCGCACCGTGAACAGATCGGTGGTGCGCCATGGCATATGGGAATTCGGGGGCAGCAGCCTGGAAAAGTACTTGGGGACCAAAGAAGGCCAAGCTTGCCTGCCCTGCATTTTATC…	MDPSSRSDSEVNQEAKPEVKPEVKPETHINLKVSDGSSEIFFKIKKTTPLRRLMEAFAKRQGKEMDSLRFLYDGIRIQADQTPEDLDMEDNDIIEAHREQIGGAPWHMGIRGQQPGKVLGDQRRPSLPALHFIKGAGKKESSRHGGPHCNVFVEHEALQRPVASDFEPQGLSEAARWNSKENLLAGPSENDPNLFVALYDFVASGDNTLSITKGEKLRVLGYNHNGEWCEAQTKNGQGWVPSNYITPVNSLEKHSWYHGPVSRNAAEYLLSSGINGSFLVRESESSPGQRSISLRYEGRVYHYRINTASDGKLYVSSESRFNTLAELVHHHSTVADGLITTLHYPAPKRNKPTVYGVSPNYDKWEMEAAADLTFLKELGTGQFGVVKYGKWRGQYDVAI…
Yes	H00486	BTK	kVh-BTK	pDONR223-BTK		Variable	Q06187.3	275-659	SH2[281-377]; Kinase_cat[402-655]	CTCCATAGAAATGTATGAGTGGTATTCCAAACACATGACTCGGAGTCAGGCTGAGCAACTGCTAAAGCAAGAGGGGAAAGAAGGAGGTTTCATTGTCAGAGACTCCAGCAAAGCTGGCAAATATACAGTGTCTGTGTTTGCTAAATCCACAGGGGACCCTCAAGGGGTGATACGTCATTATGTTGTGTGTTCCACACCTCAGAGCCAGTATTACCTGGCTGAGAAGCACCTTTTCAGCACCATCCCTGAGCTCATTAACTACCATCAGCACAACTCTGCAGGACTCATATCCAGGCTCAAATATCCAGTGTCTCAACAAAACAAGAATGCACCTTCCACTGCAGGCCTGGGATACGGATCATGGGAAATTGATCCAAAGGACCTGACCTTCTTGAAGGA…	SIEMYEWYSKHMTRSQAEQLLKQEGKEGGFIVRDSSKAGKYTVSVFAKSTGDPQGVIRHYVVCSTPQSQYYLAEKHLFSTIPELINYHQHNSAGLISRLKYPVSQQNKNAPSTAGLGYGSWEIDPKDLTFLKELGTGQFGVVKYGKWRGQYDVAIKMIKEGSMSEDEFIEEAKVMMNLSHEKLVQLYGVCTKQRPIFIITEYMANGCLLNYLREMRHRFQTQQLLEMCKDVCEAMEYLESKQFLHRDLAARNCLVNDQGVVKVSDFGLSRYVLDDEYTSSVGSKFPVRWSPPEVLMYSKFSSKSDIWAFGVLMWEIYSLGKMPYERFTNSETAEHIAQGLRLYRPHLASEKVYTIMYSCWHEKADERPTFKILLSNILDVMDEES
Yes	H00537	CSK	kVh-CSK	Kinase Kit (Albanese et al.)		No	P41240.1	186-450	Kinase_cat [188-433]	AGCGGCTGGGCCCTGAACATGAAGGAGCTGAAGCTGCTGCAGACCATCGGGAAGGGGGAGTTCGGAGACGTGATGCTGGGCGATTACCGAGGGAACAAAGTCGCCGTCAAGTGCATTAAGAACGACGCCACTGCCCAGGCCTTCCTGGCTGAAGCCTCAGTCATGACGCAACTGCGGCATAGCAACCTGGTGCAGCTCCTGGGCGTGATCGTGGAGGAGAAGGGCGGGCTCTACATCGTCACTGAGTACATGGCCAAGGGGAGCCTTGTGGACTACCTGCGGTCTAGGGGTCGGTCAGTGCTGGGCGGAGACTGTCTCCTCAAGTTCTCGCTAGATGTCTGCGAGGCCATGGAATACCTGGAGGGCAACAATTTCGTGCATCGAGACCTGGCTGCCCGC…	SGWALNMKELKLLQTIGKGEFGDVMLGDYRGNKVAVKCIKNDATAQAFLAEASVMTQLRHSNLVQLLGVIVEEKGGLYIVTEYMAKGSLVDYLRSRGRSVLGGDCLLKFSLDVCEAMEYLEGNNFVHRDLAARNVLVSEDNVAKVSDFGLTKEASSTQDTGKLPVKWTAPEALREKKFSTKSDVWSFGILLWEIYSFGRVPYPRIPLKDVVPRVEKGYKMDAPDGCPPAVYEVMKNCWHLDAAMRPSFLQLREQLEHIKTHELHL	pBadR	Yes	PCR with R/L EcoR1/NotI	GGAGGGAATTCGGGTACCAAGCGGCTGGGCCCTGAACATG	GATTGCGGCCGCTCAGGTGCAGCTCGTGGGT	yes	yes	?		No
Yes	H00538	DYR1A	kVh-DYR1A	Kinase Kit (Albanese et al.)		Not sufficiently tested	Q13627.2	127-485	Kinase_cat [159-479]	AGCTCCCATAAGAAGGAACGTAAGGTGTACAACGATGGTTATGACGACGATAATTACGACTACATCGTTAAgAACGGCGAGAAGTGGATGGATCGCTATGAAATTGACTCGCTGATCGGTAAAGGCTCTTTCGGTCAGGTCGTAAAAGCCTATGATCGTGTGGAGCAAGAATGGGTCGCAATAAAGATCATTAAGAACAAGAAGGCGTTCTTGAACCAGGCACAGATCGAGGTCCGCCTGTTGGAACTGATGAATAAGCACGATACCGAGATGAAATACTATATCGTGCATCTGAAACGTCACTTCATGTTTCGCAATCACCTGTGTTTGGTATTCGAGATGCTGTCATACAACCTGTATGACCTGTTGCGTAATACTAACTTCCGCGGCGTTAGTTTG…	SSHKKERKVYNDGYDDDNYDYIVKNGEKWMDRYEIDSLIGKGSFGQVVKAYDRVEQEWVAIKIIKNKKAFLNQAQIEVRLLELMNKHDTEMKYYIVHLKRHFMFRNHLCLVFEMLSYNLYDLLRNTNFRGVSLNLTRKFAQQMCTALLFLATPELSIIHCDLKPENILLCNPKRSAIKIVDFGSSCQLGQRIYQYIQSRFYRSPEVLLGMPYDLAIDMWSLGCILVEMHTGEPLFSGANEVDQMNKIVEVLGIPPAHILDQAPKARKFFEKLPDGTWNLKKTKDGKREYKPPGTRKLHNILGVETGGPGGRRAGESGHTVADYLKFKDLILRMLDYDPKTRIQPYYALQHSFFKKTADE	pBadR	Yes	PCR with R/L EcoR1/NotI	GGAGGGAATTCGGGTACCAAGCTCCCATAAGAAGGAACGT	GATTGCGGCCGCTCTCATCTGCTGTTTTCT	yes	yes	?		No
Yes	H00542	DYRK2	kVh-DYRK2	Kinase Kit (Albanese et al.)		Not sufficiently tested	Q92630.3	146-540	Kinase_cat [156-535]	ATGGGGAAGGTGAAAGCCACCCCCATGACACCTGAACAAGCAATGAAGCAATACATGCAAAAACTCACAGCCTTCGAACACCATGAGATTTTCAGCTACCCTGAAATATATTTCTTGGGTCTAAATGCTAAGAAGCGCCAGGGCATGACAGGTGGGCCCAACAATGGTGGCTATGATGATGACCAGGGATCATATGTGCAGGTGCCCCACGATCACGTGGCTTACAGGTATGAGGTCCTCAAGGTCATTGGGAAGGGGAGCTTTGGGCAGGTGGTCAAGGCCTACGATCACAAAGTCCACCAGCACGTGGCCCTAAAGATGGTGCGGAATGAGAAGCGCTTCCACCGGCAAGCAGCGGAGGAGATCCGAATCCTGGAACACCTGCGGAAGCAGGACAAG…	MGKVKATPMTPEQAMKQYMQKLTAFEHHEIFSYPEIYFLGLNAKKRQGMTGGPNNGGYDDDQGSYVQVPHDHVAYRYEVLKVIGKGSFGQVVKAYDHKVHQHVALKMVRNEKRFHRQAAEEIRILEHLRKQDKDNTMNVIHMLENFTFRNHICMTFELLSMNLYELIKKNKFQGFSLPLVRKFAHSILQCLDALHKNRIIHCDLKPENILLKQQGRSGIKVIDFGSSCYEHQRVYTYIQSRFYRAPEVILGARYGMPIDMWSLGCILAELLTGYPLLPGEDEGDQLACMIELLGMPSQKLLDASKRAKNFVSSKGYPRYCTVTTLSDGSVVLNGGRSRRGKLRGPPESREWGNALKGCDDPLFLDFLKQCLEWDPAVRMTPGQALRHPWLRRRLP	pBadR	Yes	PCR with R/L EcoR1/NotI	GGAGGGAATTCGGGTACCAATGGGGAAGGTGAAAGCCACC	AGATTGCGGCCGCTTGGCAACCGCCTCCTCAGCC	Yes	yes	?		No
Yes	H0085	EGFR	kVc-EGFR	pBi-Tet-EGFR-Nluc		No	P00533.2	980-1210	Kinase_cat[712-979]	TTCAAAAAGATCAAAGTGCTGGGCTCCGGTGCGTTCGGCACGGTGTATAAGGGACTCTGGATCCCAGAAGGTGAGAAAGTTAAAATTCCCGTCGCTATCAAGGAATTAAGAGAAGCAACATCTCCGAAAGCCAACAAGGAAATCCTCGATGAAGCCTACGTGATGGCCAGCGTGGACAACCCCCACGTGTGCCGCCTGCTGGGCATCTGCCTCACCTCCACCGTGCAACTCATCACGCAGCTCATGCCCTTCGGCTGCCTCCTGGACTATGTCCGGGAACACAAAGACAATATTGGCTCCCAGTACCTGCTCAACTGGTGTGTGCAGATCGCAAAGGGCATGAACTACTTGGAGGACCGTCGCTTGGTGCACCGCGACCTGGCAGCCAGGAACGTACTG…	VIQGDERMHLPSPTDSNFYRALMDEEDMDDVVDADEYLIPQQGFFSSPSTSRTPLLSSLSATSNNSTVACIDRNGLQSCPIKEDSFLQRYSSDPTGALTEDSIDDTFLPVPEYINQSVPKRPAGSVQNPVYHNQPLNPAPSRDPHYQDPHSTAVGNPEYLNTVQPTCVNSTFDSPAHWAQKGSHQISLDNPDYQQDFFPKEAKPNGIFKGSTAENAEYLRVAPQSSEFIGA	pBadR	Yes								yes
Yes	H00080	EPHA4	kVc-EPHA4	pDONR223-EPHA4		Yes	P54764.1	620-883	Kinase_cat[621-882]	TGCATTAAGATTGAAAAAGTTATAGGAGTTGGTGAATTTGGTGAGGTATGCAGTGGGCGTCTCAAAGTGCCTGGCAAGAGAGAGATCTGTGTGGCTATCAAGACTCTGAAAGCTGGTTATACAGACAAACAGAGGAGAGACTTCCTGAGTGAGGCCAGCATCATGGGACAGTTTGACCATCCGAACATCATTCACTTGGAAGGCGTGGTCACTAAATGTAAACCAGTAATGATCATAACAGAGTACATGGAGAATGGCTCCTTGGATGCATTCCTCAGGAAAAATGATGGCAGATTTACAGTCATTCAGCTGGTGGGCATGCTTCGTGGCATTGGGTCTGGGATGAAGTATTTATCTGATATGAGCTATGTGCATCGTGATCTGGCCGCACGGAACATC…	CIKIEKVIGVGEFGEVCSGRLKVPGKREICVAIKTLKAGYTDKQRRDFLSEASIMGQFDHPNIIHLEGVVTKCKPVMIITEYMENGSLDAFLRKNDGRFTVIQLVGMLRGIGSGMKYLSDMSYVHRDLAARNILVNSNLVCKVSDFGMSRVLEDDPEAAYTTRGGKIPIRWTAPEAIAYRKFTSASDVWSYGIVMWEVMSYGERPYWDMSNQDVIKAIEEGYRLPPPMDCPIALHQLMLDCWQKERSDRPKFGQIVNMLDKLIR	pBadR	Yes
Yes	H00487	EPHA4	kVh-EPHA4	pDONR223-EPHA4		Yes	P54764.1	620-883	Kinase_cat[621-882]	TGCATTAAGATTGAAAAAGTTATAGGAGTTGGTGAATTTGGTGAGGTATGCAGTGGGCGTCTCAAAGTGCCTGGCAAGAGAGAGATCTGTGTGGCTATCAAGACTCTGAAAGCTGGTTATACAGACAAACAGAGGAGAGACTTCCTGAGTGAGGCCAGCATCATGGGACAGTTTGACCATCCGAACATCATTCACTTGGAAGGCGTGGTCACTAAATGTAAACCAGTAATGATCATAACAGAGTACATGGAGAATGGCTCCTTGGATGCATTCCTCAGGAAAAATGATGGCAGATTTACAGTCATTCAGCTGGTGGGCATGCTTCGTGGCATTGGGTCTGGGATGAAGTATTTATCTGATATGAGCTATGTGCATCGTGATCTGGCCGCACGGAACATC…	CIKIEKVIGVGEFGEVCSGRLKVPGKREICVAIKTLKAGYTDKQRRDFLSEASIMGQFDHPNIIHLEGVVTKCKPVMIITEYMENGSLDAFLRKNDGRFTVIQLVGMLRGIGSGMKYLSDMSYVHRDLAARNILVNSNLVCKVSDFGMSRVLEDDPEAAYTTRGGKIPIRWTAPEAIAYRKFTSASDVWSYGIVMWEVMSYGERPYWDMSNQDVIKAIEEGYRLPPPMDCPIALHQLMLDCWQKERSDRPKFGQIVNMLDKLIR
Yes	H00540	EPHB1	kVh-EPHB1	Kinase Kit (Albanese et al.)		Yes	P54762.1	602-869	Kinase_cat [614-882]	GATCCCAACGAAGCTGTCCGGGAGTTTGCCAAGGAGATTGATGTATCTTTTGTGAAAATTGAAGAGGTCATCGGAGCAGGGGAGTTTGGAGAAGTGTACAAGGGGCGTTTGAAACTGCCAGGCAAGAGGGAAATCTACGTGGCCATCAAGACCCTGAAGGCAGGGTACTCGGAGAAGCAGCGTCGGGACTTTCTGAGTGAGGCGAGCATCATGGGCCAGTTCGACCATCCTAACATCATTCGCCTGGAGGGTGTGGTCACCAAGAGTCGGCCTGTCATGATCATCACAGAGTTCATGGAGAATGGTGCATTGGATTCTTTCCTCAGGCAAAATGACGGGCAGTTCACCGTGATCCAGCTTGTGGGTATGCTCAGGGGCATCGCTGCTGGCATGAAGTAC…	DPNEAVREFAKEIDVSFVKIEEVIGAGEFGEVYKGRLKLPGKREIYVAIKTLKAGYSEKQRRDFLSEASIMGQFDHPNIIRLEGVVTKSRPVMIITEFMENGALDSFLRQNDGQFTVIQLVGMLRGIAAGMKYLAEMNYVHRDLAARNILVNSNLVCKVSDFGLSRYLQDDTSDPTYTSSLGGKIPVRWTAPEAIAYRKFTSASDVWSYGIVMWEVMSFGERPYWDMSNQDVINAIEQDYRLPPPMDCPAALHQLMLDCWQKDRNSRPRFAEIVNTLDKMIRNPASLKTVATITA	pBadR	Yes	PCR with R/L EcoR1/NotI	GGAGGGAATTCGGGTACCAGATCCCAACGAAGCTGTCCGG	AGATTGCGGCCGCTGGCGGTGATGGTTGCC	yes	yes	yes		Yes
Yes	H00522	EPHB2	kVh-EPHB2	Kinase Kit (Albanese et al.)		Yes	P29323.5	604-898	Kinase_cat[616-884]	GACCCCAACGAGGCAGTGCGGGAGTTTGCCAAGGAAATTGACATCTCCTGTGTCAAAATTGAGCAGGTGATCGGAGCAGGGGAGTTTGGCGAGGTCTGCAGTGGCCACCTGAAGCTGCCAGGCAAGAGAGAGATCTTTGTGGCCATCAAGACGCTCAAGTCGGGCTACACGGAGAAGCAGCGCCGGGACTTCCTGAGCGAAGCCTCCATCATGGGCCAGTTCGACCATCCCAACGTCATCCACCTGGAGGGTGTCGTGACCAAGAGCACACCTGTGATGATCATCACCGAGTTCATGGAGAATGGCTCCCTGGACTCCTTTCTCCGGCAAAACGATGGGCAGTTCACAGTCATCCAGCTGGTGGGCATGCTTCGGGGCATCGCAGCTGGCATGAAGTAC…	DPNEAVREFAKEIDISCVKIEQVIGAGEFGEVCSGHLKLPGKREIFVAIKTLKSGYTEKQRRDFLSEASIMGQFDHPNVIHLEGVVTKSTPVMIITEFMENGSLDSFLRQNDGQFTVIQLVGMLRGIAAGMKYLADMNYVHRDLAARNILVNSNLVCKVSDFGLSRFLEDDTSDPTYTSALGGKIPIRWTAPEAIQYRKFTSASDVWSYGIVMWEVMSYGERPYWDMTNQDVINAIERDYRLPPPMDCPSALHQLMLDCWQKDRNHRPKFGQIVNTLDKMIRNPNSLKAMAPLSS	pBadR	Yes	PCR with R/L EcoR1/NotI	GGAGGGAATTCGGGTACCAGACCCCAACGAGGCAGTGCGG	AGATTGCGGCCGCTAGAGGAGAGGGGCGCCATG	yes	yes	?		No
Yes	H00086	FAK	kVc-FAK	pDONR223-PTK2		No	Q05397.2	356-744; 797-1050	Kinase_cat[422-680]	CAGTCATTTATCATCAGACCTCAGAAAGAAGGTGAACGGGCTTTGCCATCAATACCAAAGTTGGCCAACAGCGAAAAGCAAGGCATGCGGACACACGCCGTCTCTGTGTCAGAAACAGATGATTATGCTGAGATTATAGATGAAGAAGATACTTACACCATGCCCTCAACCAGGGATTATGAGATTCAAAGAGAAAGAATAGAACTTGGACGATGTATTGGAGAAGGCCAATTTGGAGATGTACATCAAGGCATTTATATGAGTCCAGAGAATCCAGCTTTGGCGGTTGCAATTAAAACATGTAAAAACTGTACTTCGGACAGCGTGAGAGAGAAATTTCTTCAAGAAGCCTTAACAATGCGTCAGTTTGACCATCCTCATATTGTGAAGCTGATTGGA…	QSFIIRPQKEGERALPSIPKLANSEKQGMRTHAVSVSETDDYAEIIDEEDTYTMPSTRDYEIQRERIELGRCIGEGQFGDVHQGIYMSPENPALAVAIKTCKNCTSDSVREKFLQEALTMRQFDHPHIVKLIGVITENPVWIIMELCTLGELRSFLQVRKYSLDLASLILYAYQLSTALAYLESKRFVHRDIAARNVLVSSNDCVKLGDFGLSRYMEDSTYYKASKGKLPIKWMAPESINFRRFTSASDVWMFGVCMWEILMHGVKPFQGVKNNDVIGRIENGERLPMPPNCPPTLYSLMTKCWAYDPSRRPRFTELKAQLSTILEEEKAQQEERMRMESRRQATVSWDSGGSDEAPPKPSRPGYPSPRSSEGFYPSPQHMVQTNHYQDSTVLDLRGIG…	pBadR	Yes								yes
Yes	H00539	FAK2	kVh-FAK2	Kinase Kit (Albanese et al.)		No	Q14289.2	414-692	Kinase_cat[418-687]	GGAGGTCCACAGTATGGCATTGCCCGTGAAGATGTGGTCCTGAATCGTATTCTTGGGGAAGGCTTTTTTGGGGAGGTCTATGAAGGTGTCTACACAAATCATAAAGGGGAGAAAATCAATGTAGCTGTCAAGACCTGCAAGAAAGACTGCACTCTGGACAACAAGGAGAAGTTCATGAGCGAGGCAGTGATCATGAAGAACCTCGACCACCCGCACATCGTGAAGCTGATCGGCATCATTGAAGAGGAGCCCACCTGGATCATCATGGAATTGTATCCCTATGGGGAGCTGGGCCACTACCTGGAGCGGAACAAGAACTCCCTGAAGGTGCTCACCCTCGTGCTGTACTCACTGCAGATATGCAAAGCCATGGCCTACCTGGAGAGCATCAACTGCGTG…	GGPQYGIAREDVVLNRILGEGFFGEVYEGVYTNHKGEKINVAVKTCKKDCTLDNKEKFMSEAVIMKNLDHPHIVKLIGIIEEEPTWIIMELYPYGELGHYLERNKNSLKVLTLVLYSLQICKAMAYLESINCVHRDIAVRNILVASPECVKLGDFGLSRYIEDEDYYKASVTRLPIKWMSPESINFRRFTTASDVWMFAVCMWEILSFGKQPFFWLENKDVIGVLEKGDRLPKPDLCPPVLYTLMTRCWDYDPSDRPRFTELVCSLSDVYQMEKDIAME	pBadR	Yes	PCR with R/L EcoR1/NotI	GGAGGGAATTCGGGTACCAGGAGGTCCACAGTATGGCATTG	AGATTGCGGCCGCTCTCCATGGCAATGTCC	yes	yes	No?		No
Yes	H00523	FES	kVh-FES	Kinase Kit (Albanese et al.)		Yes	P07332.3	448-822	Kinase_cat[561-822]	ATTCCGGAGGTGCAGAAGCCCCTGCATGAGCAGCTGTGGTACCACGGGGCCATCCCGAGGGCAGAGGTGGCTGAGCTGCTGGTGCACTCTGGGGACTTCCTGGTGCGGGAGAGCCAGGGCAAGCAGGAGTACGTGCTGTCGGTGCTGTGGGATGGTCTGCCCCGGCACTTCATCATCCAGTCCTTGGATAACCTGTACCGACTGGAAGGGGAAGGCTTTCCTAGCATTCCTTTGCTCATCGACCACCTACTGAGCACCCAGCAGCCCCTCACCAAGAAGAGTGGTGTTGTCCTGCACAGGGCTGTGCCCAAGGACAAGTGGGTGCTGAACCATGAGGACCTGGTGTTGGGTGAGCAGATTGGACGGGGGAACTTTGGCGAAGTGTTCAGCGGACGCCTG…	IPEVQKPLHEQLWYHGAIPRAEVAELLVHSGDFLVRESQGKQEYVLSVLWDGLPRHFIIQSLDNLYRLEGEGFPSIPLLIDHLLSTQQPLTKKSGVVLHRAVPKDKWVLNHEDLVLGEQIGRGNFGEVFSGRLRADNTLVAVKSCRETLPPDLKAKFLQEARILKQYSHPNIVRLIGVCTQKQPIYIVMELVQGGDFLTFLRTEGARLRVKTLLQMVGDAAAGMEYLESKCCIHRDLAARNCLVTEKNVLKISDFGMSREEADGVYAASGGLRQVPVKWTAPEALNYGRYSSESDVWSFGILLWETFSLGASPYPNLSNQQTREFVEKGGRLPCPELCPDAVFRLMEQCWAYEPGQRPSFSTIYQELQSIRKRHR	pBadR	Yes	PCR with R/L EcoR1/NotI	GGAGGGAATTCGGGTACCAATTCCGGAGGTGCAGAAGCCC	AGATTGCGGCCGCTCCGATGCCGCTTTCGGATG	yes	yes	yes		Yes
Yes	H00524	FGFR1	kVh-FGFR1	Kinase Kit (Albanese et al.)		Not sufficiently tested	P11362.3	458-765	Kinase_cat[464-765]	GCAGGGGTCTCTGAGTATGAGCTTCCCGAAGACCCTCGCTGGGAGCTGCCTCGGGACAGACTGGTCTTAGGCAAACCCCTGGGAGAGGGCTGCTTTGGGCAGGTGGTGTTGGCAGAGGCTATCGGGCTGGACAAGGACAAACCCAACCGTGTGACCAAAGTGGCTGTGAAGATGTTGAAGTCGGACGCAACAGAGAAAGACTTGTCAGACCTGATCTCAGAAATGGAGATGATGAAGATGATCGGGAAGCATAAGAATATCATCAACCTGCTGGGGGCCTGCACGCAGGATGGTCCCTTGTATGTCATCGTGGAGTATGCCTCCAAGGGCAACCTGCGGGAGTACCTGCAGGCCCGGAGGCCCCCAGGGCTGGAATACTGCTACAACCCCAGCCACAAC…	AGVSEYELPEDPRWELPRDRLVLGKPLGEGCFGQVVLAEAIGLDKDKPNRVTKVAVKMLKSDATEKDLSDLISEMEMMKMIGKHKNIINLLGACTQDGPLYVIVEYASKGNLREYLQARRPPGLEYCYNPSHNPEEQLSSKDLVSCAYQVARGMEYLASKKCIHRDLAARNVLVTEDNVMKIADFGLARDIHHIDYYKKTTNGRLPVKWMAPEALFDRIYTHQSDVWSFGVLLWEIFTLGGSPYPGVPVEELFKLLKEGHRMDKPSNCTNELYMMMRDCWHAVPSQRPTFKQLVEDLDRIVALTSNQE	pBadR	Yes	PCR with R/L EcoR1/NotI	GGAGGGAATTCGGGTACCAGCAGGGGTCTCTGAGTATGAG	AGATTGCGGCCGCTCTCCTGGTTGGAGGTC	yes	yes	?		No
Yes	H00525	FGFR3	kVh-FGFR3	Kinase Kit (Albanese et al.)		Not sufficiently tested	P22607.1	449-759	Kinase_cat[472-761]	CCCACGCTGGCCAATGTCTCCGAGCTCGAGCTGCCTGCCGACCCCAAATGGGAGCTGTCTCGGGCCCGGCTGACCCTGGGCAAGCCCCTTGGGGAGGGCTGCTTCGGCCAGGTGGTCATGGCGGAGGCCATCGGCATTGACAAGGACCGGGCCGCCAAGCCTGTCACCGTAGCCGTGAAGATGCTGAAAGACGATGCCACTGACAAGGACCTGTCGGACCTGGTGTCTGAGATGGAGATGATGAAGATGATCGGGAAACACAAAAACATCATCAACCTGCTGGGCGCCTGCACGCAGGGCGGGCCCCTGTACGTGCTGGTGGAGTACGCGGCCAAGGGTAACCTGCGGGAGTTTCTGCGGGCGCGGCGGCCCCCGGGCCTGGACTACTCCTTCGACACC…	PTLANVSELELPADPKWELSRARLTLGKPLGEGCFGQVVMAEAIGIDKDRAAKPVTVAVKMLKDDATDKDLSDLVSEMEMMKMIGKHKNIINLLGACTQGGPLYVLVEYAAKGNLREFLRARRPPGLDYSFDTCKPPEEQLTFKDLVSCAYQVARGMEYLASQKCIHRDLAARNVLVTEDNVMKIADFGLARDVHNLDYYKKTTNGRLPVKWMAPEALFDRVYTHQSDVWSFGVLLWEIFTLGGSPYPGIPVEELFKLLKEGHRMDKPANCTHDLYMIMRECWHAAPSQRPTFKQLVEDLDRVLTVTSTDE	pBadR	Yes	PCR with R/L EcoR1/NotI	GGAGGGAATTCGGGTACCACCCACGCTGGCCAATGTCTCC	AGATTGCGGCCGCTCTCGTCGGTGGACGTCACG	yes	yes			No
Yes	H00337	LYN	kVc-LYN	pDONR223-LYN		Yes	P07948.3	129-501	SH2[125-225]; Kinase_cat[239-510]	AACAGAAGAGTGGTTTTTCAAGGATATAACCAGGAAGGACGCAGAAAGGCAGCTTTTGGCACCAGGAAATAGCGCTGGAGCTTTCCTTATTAGAGAAAGTGAAACATTAAAAGGAAGCTTCTCTCTGTCTGTCAGAGACTTTGACCCTGTGCATGGTGATGTTATTAAGCACTACAAAATTAGAAGTCTGGATAATGGGGGCTATTACATCTCTCCACGAATCACTTTTCCCTGTATCAGCGACATGATTAAACATTACCAAAAGCAGGCAGATGGCTTGTGCAGAAGATTGGAGAAGGCTTGTATTAGTCCCAAGCCACAGAAGCCATGGGATAAAGATGCCTGGGAGATCCCCCGGGAGTCCATCAAGTTGGTGAAAAGGCTTGGCGCTGGGCAGTT…	WFFKDITRKDAERQLLAPGNSAGAFLIRESETLKGSFSLSVRDFDPVHGDVIKHYKIRSLDNGGYYISPRITFPCISDMIKHYQKQADGLCRRLEKACISPKPQKPWDKDAWEIPRESIKLVKRLGAGQFGEVWMGYYNNSTKVAVKTLKPGTMSVQAFLEEANLMKTLQHDKLVRLYAVVTREEPIYIITEYMAKGSLLDFLKSDEGGKVLLPKLIDFSAQIAEGMAYIERKNYIHRDLRAANVLVSESLMCKIADFGLARVIEDNEYTAREGAKFPIKWTAPEAINFGCFTIKSDVWSFGILLYEIVTYGKIPYPGRTNADVMTALSQGYRMPRVENCPDELYDIMKMCWKEKAEERPTFDYLQSVLDDFY	pBadR	Yes				yes	yes	yes		Yes
Yes	H00488	LYN	kVh-LYN	pDONR223-LYN		Yes	P07948.3	129-501	SH2[125-225]; Kinase_cat[239-510]	AACAGAAGAGTGGTTTTTCAAGGATATAACCAGGAAGGACGCAGAAAGGCAGCTTTTGGCACCAGGAAATAGCGCTGGAGCTTTCCTTATTAGAGAAAGTGAAACATTAAAAGGAAGCTTCTCTCTGTCTGTCAGAGACTTTGACCCTGTGCATGGTGATGTTATTAAGCACTACAAAATTAGAAGTCTGGATAATGGGGGCTATTACATCTCTCCACGAATCACTTTTCCCTGTATCAGCGACATGATTAAACATTACCAAAAGCAGGCAGATGGCTTGTGCAGAAGATTGGAGAAGGCTTGTATTAGTCCCAAGCCACAGAAGCCATGGGATAAAGATGCCTGGGAGATCCCCCGGGAGTCCATCAAGTTGGTGAAAAGGCTTGGCGCTGGGCAGTT…	WFFKDITRKDAERQLLAPGNSAGAFLIRESETLKGSFSLSVRDFDPVHGDVIKHYKIRSLDNGGYYISPRITFPCISDMIKHYQKQADGLCRRLEKACISPKPQKPWDKDAWEIPRESIKLVKRLGAGQFGEVWMGYYNNSTKVAVKTLKPGTMSVQAFLEEANLMKTLQHDKLVRLYAVVTREEPIYIITEYMAKGSLLDFLKSDEGGKVLLPKLIDFSAQIAEGMAYIERKNYIHRDLRAANVLVSESLMCKIADFGLARVIEDNEYTAREGAKFPIKWTAPEAINFGCFTIKSDVWSFGILLYEIVTYGKIPYPGRTNADVMTALSQGYRMPRVENCPDELYDIMKMCWKEKAEERPTFDYLQSVLDDFY	pBadR	Yes				yes	yes	yes		yes
Yes	H00526	MERTK	kVh-MERTK	Kinase Kit (Albanese et al.)		Yes	Q12866.2	570-864	Kinase_cat[587-858]	AGTGAGGAACTACAAAATAAACTAGAAGATGTTGTGATTGACAGGAATCTTCTAATTCTTGGAAAAATTCTGGGTGAAGGAGAGTTTGGGTCTGTAATGGAAGGAAATCTTAAGCAGGAAGATGGGACCTCTCTGAAAGTGGCAGTGAAGACCATGAAGTTGGACAACTCTTCGCAGCGGGAGATCGAGGAGTTTCTCAGTGAGGCAGCGTGCATGAAAGACTTCAGCCACCCAAATGTCATTCGACTTCTAGGTGTGTGTATAGAAATGAGCTCTCAAGGCATCCCAAAGCCCATGGTAATTTTACCCTTCATGAAATACGGGGACCTGCATACTTACTTACTTTATTCCCGATTGGAGACAGGACCAAAGCATATTCCTCTGCAGACACTATTGAAG…	SEELQNKLEDVVIDRNLLILGKILGEGEFGSVMEGNLKQEDGTSLKVAVKTMKLDNSSQREIEEFLSEAACMKDFSHPNVIRLLGVCIEMSSQGIPKPMVILPFMKYGDLHTYLLYSRLETGPKHIPLQTLLKFMVDIALGMEYLSNRNFLHRDLAARNCMLRDDMTVCVADFGLSKKIYSGDYYRQGRIAKMPVKWIAIESLADRVYTSKSDVWAFGVTMWEIATRGMTPYPGVQNHEMYDYLLHGHRLKQPEDCLDELYEIMYSCWRTDPLDRPTFSVLRLQLEKLLESLPDV	pBadR	Yes	PCR with R/L EcoR1/NotI	GGAGGGAATTCGGGTACCAAGTGAGGAACTACAAAATAAAC	AGATTGCGGCCGCTAACGTCAGGCAAACTTTC	yes	yes	?		No
Yes	H00087	SRC	kVc-SRC	pcDNA3 c-SRC (WT)		Yes	P12931.3	148-525	SH2[151-248]; Kinase_cat[270-523]	GCTGAGGAGTGGTATTTTGGCAAGATCACCAGACGGGAGTCAGAGCGGTTACTGCTCAATGCAGAGAACCCGAGAGGGACCTTCTTCGTGCGAGAAAGTGAGACCACGAAAGGTGCCTACTGCCTCTCAGTGTCTGACTTCGACAACGCCAAGGGCCTCAACGTGAAGCACTACAAGATCCGCAAGCTGGACAGCGGCGGCTTCTACATCACCTCCCGCACCCAGTTCAACAGCCTGCAGCAGCTGGTGGCCTACTACTCCAAACACGCCGATGGCCTGTGCCACCGCCTCACCACCGTGTGCCCCACGTCCAAGCCGCAGACTCAGGGCCTGGCCAAGGATGCCTGGGAGATCCCTCGGGAGTCGCTGCGGCTGGAGGTCAAGCTGGGCCAGGGCTGC…	AEEWYFGKITRRESERLLLNAENPRGTFFVRESETTKGAYCLSVSDFDNAKGLNVKHYKIRKLDSGGFYITSRTQFNSLQQLVAYYSKHADGLCHRLTTVCPTSKPQTQGLAKDAWEIPRESLRLEVKLGQGCFGEVWMGTWNGTTRVAIKTLKPGTMSPEAFLQEAQVMKKLRHEKLVQLYAVVSEEPIYIVTEYMSKGSLLDFLKGETGKYLRLPQLVDMAAQIASGMAYVERMNYVHRDLRAANILVGENLVCKVADFGLARLIEDNEYTARQGAKFPIKWTAPEAALYGRFTIKSDVWSFGILLTELTTKGRVPYPGMVNREVLDQVERGYRMPCPPECPESLHDLMCQCWRKEPEERPTFEYLQAFLEDYFTS	pBadR	Yes
Yes	H00114	SRC	kVc-SRC-ABLchimera	pcDNA3 c-SRC (WT)		Yes	P12931.3	Chimera	ABL SH2; SRC Kinase; ABL C-term	ATGGATCCGAGCTCGAGGTCTGACTCTGAAGTTAACCAGGAAGCGAAACCGGAAGTTAAACCGGAAGTTAAACCGGAAACCCACATCAACCTGAAAGTTTCTGACGGTTCTTCTGAAATCTTCTTCAAAATCAAAAAAACCACCCCGCTGCGTCGTCTGATGGAAGCGTTCGCGAAACGTCAGGGTAAAGAAATGGACTCTCTGCGTTTCCTGTACGACGGTATCCGTATCCAGGCGGACCAGACCCCGGAAGACCTGGACATGGAAGACAACGACATCATCGAAGCGCACCGTGAACAGATCGGTGGTGCGCCATGGCATATGGGAATTCGGGGGCAGCAGCCTGGAAAAGTACTTGGGGACCAAAGAAGGCCAAGCTTGCCTGCCCTGCATTTTATC…	MDPSSRSDSEVNQEAKPEVKPEVKPETHINLKVSDGSSEIFFKIKKTTPLRRLMEAFAKRQGKEMDSLRFLYDGIRIQADQTPEDLDMEDNDIIEAHREQIGGAPWHMGIRGQQPGKVLGDQRRPSLPALHFIKGAGKKESSRHGGPHCNVFVEHEALQRPVASDFEPQGLSEAARWNSKENLLAGPSENDPNLFVALYDFVASGDNTLSITKGEKLRVLGYNHNGEWCEAQTKNGQGWVPSNYITPVNSLEKHSWYHGPVSRNAAEYLLSSGINGSFLVRESESSPGQRSISLRYEGRVYHYRINTASDGKLYVSSESRFNTLAELVHHHSTVADGLITTLHYPAPKRNKPTVYGVSPNYDKWEMEAAASLRLEVKLGQGCFGEVWMGTWNGTTRVAI…	pBadR	Yes
Yes	H00489	SRC	kVh-SRC	pcDNA3 c-SRC (WT)		Yes	P12931.3	148-525	SH2[151-248]; Kinase_cat[270-523]	GCTGAGGAGTGGTATTTTGGCAAGATCACCAGACGGGAGTCAGAGCGGTTACTGCTCAATGCAGAGAACCCGAGAGGGACCTTCTTCGTGCGAGAAAGTGAGACCACGAAAGGTGCCTACTGCCTCTCAGTGTCTGACTTCGACAACGCCAAGGGCCTCAACGTGAAGCACTACAAGATCCGCAAGCTGGACAGCGGCGGCTTCTACATCACCTCCCGCACCCAGTTCAACAGCCTGCAGCAGCTGGTGGCCTACTACTCCAAACACGCCGATGGCCTGTGCCACCGCCTCACCACCGTGTGCCCCACGTCCAAGCCGCAGACTCAGGGCCTGGCCAAGGATGCCTGGGAGATCCCTCGGGAGTCGCTGCGGCTGGAGGTCAAGCTGGGCCAGGGCTGC…	AEEWYFGKITRRESERLLLNAENPRGTFFVRESETTKGAYCLSVSDFDNAKGLNVKHYKIRKLDSGGFYITSRTQFNSLQQLVAYYSKHADGLCHRLTTVCPTSKPQTQGLAKDAWEIPRESLRLEVKLGQGCFGEVWMGTWNGTTRVAIKTLKPGTMSPEAFLQEAQVMKKLRHEKLVQLYAVVSEEPIYIVTEYMSKGSLLDFLKGETGKYLRLPQLVDMAAQIASGMAYVERMNYVHRDLRAANILVGENLVCKVADFGLARLIEDNEYTARQGAKFPIKWTAPEAALYGRFTIKSDVWSFGILLTELTTKGRVPYPGMVNREVLDQVERGYRMPCPPECPESLHDLMCQCWRKEPEERPTFEYLQAFLEDYFTS	pBadR	Yes
Yes	H00527	VEGFR1	kVh-VEGFR1	Kinase Kit (Albanese et al.)		Variable	P17948.2	801-1158	Kinase_cat[827-1158]	CCAGATGAAGTTCCTTTGGATGAGCAGTGTGAGCGGCTCCCTTATGATGCCAGCAAGTGGGAGTTTGCCCGGGAGAGACTTAAACTGGGCAAATCACTTGGAAGAGGGGCTTTTGGAAAAGTGGTTCAAGCATCAGCATTTGGCATTAAGAAATCACCTACGTGCCGGACTGTGGCTGTGAAAATGCTGAAAGAGGGGGCCACGGCCAGCGAGTACAAAGCTCTGATGACTGAGCTAAAAATCTTGACCCACATTGGCCACCATCTGAACGTGGTTAACCTGCTGGGAGCCTGCACCAAGCAAGGAGGGCCTCTGATGGTGATTGTTGAATACTGCAAATATGGAAATCTCTCCAACTACCTCAAGAGCAAACGTGACTTATTTTTTCTCAACAAGGAT…	PDEVPLDEQCERLPYDASKWEFARERLKLGKSLGRGAFGKVVQASAFGIKKSPTCRTVAVKMLKEGATASEYKALMTELKILTHIGHHLNVVNLLGACTKQGGPLMVIVEYCKYGNLSNYLKSKRDLFFLNKDAALHMEPKKEKMEPGLEQGKKPRLDSVTSSESFASSGFQEDKSLSDVEEEEDSDGFYKEPITMEDLISYSFQVARGMEFLSSRKCIHRDLAARNILLSENNVVKICDFGLARDIYKNPDYVRKGDTRLPLKWMAPESIFDKIYSTKSDVWSYGVLLWEIFSLGGSPYPGVQMDEDFCSRLREGMRMRAPEYSTPEIYQIMLDCWHRDPKERPRFAELVEKLGDLL	pBadR	Yes	PCR with R/L EcoR1/NotI	GGAGGGAATTCGGGTACCAGATGAAGTTCCTTTGGATGAG	AGATTGCGGCCGCTAAGCAAATCACCTAGT	yes	yes			No

### Sheet: Substrates
no PxxP DNA	3BP1 DNA	3BP2 DNA	p41 DNA	p40 DNA	p40W DNA	Substrate	Substrate Source	Notes	Uniprot ID	Uniprot span	substrate mRNA	Substrate protein
					H00601	PD-1 Cterminal tail	pCMV3-ALFA-PD1		Q15116.3	193-288	CTCCCGGGCCGCACGAGGGACAATAGGAGCCAGGCGCACCGGCCAGCCCCTGAAGGAGGACCCCTCAGCCGTGCCTGTGTTCTCTGTGGACTATGGGGAGCTGGATTTCCAGTGGCGAGAGAAGACCCCGGAGCCCCCCGTGCCCTGTGTCCCTGAGCAGACGGAGTATGCCACCATTGTCTTTCCTAGCGGAATGGGCACCTCATCCCCCGCCCGCAGGGGCTCAGCTGACGGCCCTCGGAGTGCCCAGCCACTGAGGCCTGAGGATGGACACTGCTCTTGGCCCCTCT	SRAARGTIGARRTGQPLKEDPSAVPVFSVDYGELDFQWREKTPEPPVPCVPEQTEYATIVFPSGMGTSSPARRGSADGPRSAQPLRPEDGHCSWPL
H00054	H00057	H00058	H00056	H00055		EGFR Cterminal Tail	pBi-Tet-EGFR-Nluc	Original sVd before mutating excess smt3 tyrosines	P00533.2	980-1210	gtcattcagggggatgaaagaatgcatttgccaagtcctacagactccaacttctaccgtgccctgatggatgaagaagacatggacgacgtggtggatgccgacgagtacctcatcccacagcagggcttcttcagcagcccctccacgtcacggactcccctcctgagctctctgagtgcaaccagcaacaattccaccgtggcttgcattgatagaaatgggctgcaaagctgtcccatcaaggaagacagcttcttgcagcgatacagctcagaccccacaggcgccttgactgaggacagcatagacgacaccttcctcccagtgcctgaatacataaaccagtccgttcccaaaaggcccgctggctctgtgcagaatcctgtctatcacaat…	VIQGDERMHLPSPTDSNFYRALMDEEDMDDVVDADEYLIPQQGFFSSPSTSRTPLLSSLSATSNNSTVACIDRNGLQSCPIKEDSFLQRYSSDPTGALTEDSIDDTFLPVPEYINQSVPKRPAGSVQNPVYHNQPLNPAPSRDPHYQDPHSTAVGNPEYLNTVQPTCVNSTFDSPAHWAQKGSHQISLDNPDYQQDFFPKEAKPNGIFKGSTAENAEYLRVAPQSSEFIGA
H00424	H00456	H00457	H00455	H00454	H00417	EGFR Cterminal Tail	pBi-Tet-EGFR-Nluc	msmt3 (Y67F)	P00533.2	980-1210	gtcattcagggggatgaaagaatgcatttgccaagtcctacagactccaacttctaccgtgccctgatggatgaagaagacatggacgacgtggtggatgccgacgagtacctcatcccacagcagggcttcttcagcagcccctccacgtcacggactcccctcctgagctctctgagtgcaaccagcaacaattccaccgtggcttgcattgatagaaatgggctgcaaagctgtcccatcaaggaagacagcttcttgcagcgatacagctcagaccccacaggcgccttgactgaggacagcatagacgacaccttcctcccagtgcctgaatacataaaccagtccgttcccaaaaggcccgctggctctgtgcagaatcctgtctatcacaat…	VIQGDERMHLPSPTDSNFYRALMDEEDMDDVVDADEYLIPQQGFFSSPSTSRTPLLSSLSATSNNSTVACIDRNGLQSCPIKEDSFLQRYSSDPTGALTEDSIDDTFLPVPEYINQSVPKRPAGSVQNPVYHNQPLNPAPSRDPHYQDPHSTAVGNPEYLNTVQPTCVNSTFDSPAHWAQKGSHQISLDNPDYQQDFFPKEAKPNGIFKGSTAENAEYLRVAPQSSEFIGA
H00621	H00620	H00625	H00624	H00709	H00622	21mer EGFR Y1172	pBi-Tet-EGFR-Nluc		P00533.2	1162-1182	AGCCACCAAATTAGCCTGGACAACCCTGACTACCAGCAGGACTTCTTTCCCAAGGAAGCCAAG	SHQISLDNPDYQQDFFPKEAK
H00640	H00626	H00658	H00643	H00642	H00641	21mer EGFR Y1069	pBi-Tet-EGFR-Nluc		P00533.2	1059-1079	CCCATCAAGGAAGACAGCTTCTTGCAGCGATACAGCTCAGACCCCACAGGCGCCTTGACTGAG	PIKEDSFLQRYSSDPTGALTE
H00630	H00628	H00634	H00633	H00632	H00631	21mer EGFR Y1138	pBi-Tet-EGFR-Nluc		P00533.2	1038-1048	CCCCACAGCACTGCAGTGGGCAACCCCGAGTATCTCAACACTGTCCAGCCCACCTGTGTCAAC	PHSTAVGNPEYLNTVQPTCVN
H00608	H00609	H00595	H00593	H00592	H00600	21mer EGFR Y1016	pBi-Tet-EGFR-Nluc		P00533.2	1006-1026	GACATGGACGACGTGGTGGATGCCGACGAGTACCTCATCCCACAGCAGGGCTTCTTCAGCAGC	DMDDVVDADEYLIPQQGFFSS
					H00559	LYN SH2	pDONR223-LYN		P07948.3	129-226	TGGTTTTTCAAGGATATAACCAGGAAGGACGCAGAAAGGCAGCTTTTGGCACCAGGAAATAGCGCTGGAGCTTTCCTTATTAGAGAAAGTGAAACATTAAAAGGAAGCTTCTCTCTGTCTGTCAGAGACTTTGACCCTGTGCATGGTGATGTTATTAAGCACTACAAAATTAGAAGTCTGGATAATGGGGGCTATTACATCTCTCCACGAATCACTTTTCCCTGTATCAGCGACATGATTAAACATTACCAAAAGCAGGCAGATGGCTTGTGCAGAAGATTGGAGAAGGCTTGT	WFFKDITRKDAERQLLAPGNSAGAFLIRESETLKGSFSLSVRDFDPVHGDVIKHYKIRSLDNGGYYISPRITFPCISDMIKHYQKQADGLCRRLEKAC

### Sheet: PlasmidSources
Plasmid	Gene/component	Source	Part Number	Methods	Publication
pDONR223-LYN	LYN	Addgene	23905	pDONR223-LYN was a gift from William Hahn & David Root (Addgene plasmid # 23905 ; http://n2t.net/addgene:23905 ; RRID:Addgene_23905)	10.1038/nature09627
pDONR223-BTK	BTK	Addgene	23918	pDONR223-BTK was a gift from William Hahn & David Root (Addgene plasmid # 23918 ; http://n2t.net/addgene:23918 ; RRID:Addgene_23918)	10.1038/nature09627
pDONR223-EPHA4	EPHA4	Addgene	23919	pDONR223-EPHA4 was a gift from William Hahn & David Root (Addgene plasmid # 23919 ; http://n2t.net/addgene:23919 ; RRID:Addgene_23919)	0.1038/nature09627
pDONR223-PTK2	PTK2	Addgene	23902	pDONR223-EPHA4 was a gift from William Hahn & David Root (Addgene plasmid # 23919 ; http://n2t.net/addgene:23919 ; RRID:Addgene_23919)	0.1038/nature09627
pSG5-ABL	ABL	Addgene	31284	pSG5-ABL was a gift from Nora Heisterkamp (Addgene plasmid # 31284 ; http://n2t.net/addgene:31284 ; RRID:Addgene_31284)	https://www.ncbi.nlm.nih.gov/pubmed/18813851
pcDNA3 c-SRC (WT)	SRC	Addgene	42202	pcDNA3 c-SRC (WT) was a gift from Robert Lefkowitz (Addgene plasmid # 42202 ; http://n2t.net/addgene:42202 ; RRID:Addgene_42202)	10.1126/science.283.5402.655
pBi-Tet-EGFR-Nluc	EGFR	Linda Pike	N/A	pBi-Tet-EGFR-Nluc was a gift from Linda Pike	10.1074/jbc.M115.710087
pCMV3-ALFA-PD1	PD-1	Diane Lidke	N/A	pCMV3-ALFA-PD1 was a gift from Diane Lidke
Albanese kVh kinases	Several kinases	Addgene	18654		https://www.addgene.org/browse/article/18654/

### Sheet: Links
Addgene Kit Albanese et al.
https://www.addgene.org/browse/article/18654/
