## Supplementary Table 3 for "A signaling inspired synthetic toolkit for efficient production of tyrosine phosphorylated proteins"

### Sheet: Antibodies
Antibody	Species	Vendor	Catalog Number	Dilution (Western)
PY100	Mouse	CST	9411S	1 to 1000
PY20	Mouse	Abcam	ab10321	1 to 1000
MYC	Mouse	Bio X Cell	BE0238	1 to 1000
4G10	Mouse	EMD Millipore	05-321	1 to 1000
PY1000	Rabbit	CST	8954S	1 to 3000
EGFR pY992/EGFR pY1016	Rabbit	CST	2235	1 to 1000
EGFR pY1148/EGFR pY1172	Rabbit	CST	4404	1 to 1000
EGFR pY1045/EGFR pY1069	Rabbit	CST	2237	1 to 1000
EGFR pY1068/EGFR pY1092	Rabbit	CST	3777	1 to 1000
EGFR pY1173/EGFR pY1197	Rabbit	CST	4407	1 to 1000
ERBB2 pY1196	Rabbit	CST	6942	1 to 1500	EGFR pY1114/EGFR pY1138
EGFR pY1086/EGFR pY1110	Rabbit	CST	2234	1 to 1000
Donkey Anti-Mouse IgG 680RD	Donkey	LI-COR	926-68072	1 to 15,000
Donkey Anti-Rabbit igG 800CW	Donkey	LI-COR	926-32213	1 to 15,000
Donkey Anti-Rabbit igG 680RD	Donkey	LI-COR	926-68073	1 to 15,000
Donkey Anti-Mouse IgG 800CW	Donkey	LI-COR	926-32212	1 to 15,000
IRDye 680RD Streptavidin	N/A	LI-COR	926-68079	1 to 1500

### Sheet: Reagents
Reagent/Kit	Vendor	Vendor Part Number
Pierce Glutathione Agarose	Thermo Fisher Scientific	16100
Prescission Protease	GenScript	Z02799
TEV protease	Sigma-Aldrich	T4455
BL21-Gold (DE3) Competent Cells	Agilent	230132
Subcloning DH5alpha Competent Cells	ThermoFisher Scientific	18265017
One Shot TOP10 Chemically Competent E Coli	Invitrogen	C404003
QuickChange Lightning Mutagenesis Kit	Agilent	210518
Phos-Tag acrylamide	ApexBio	F4002
Polymerase Phusion High-fidelity	NEB	M0530S
Ni-charged MagBeads	GenScript	L00295
L-(+)-Arabinose	Sigma-Aldrich	A3256
IPTG	Goldbio	I2481C25
BirA500 biotin-protein ligase reaction kit	Avidity LLC	BIRA500
Chameleon Duo Pre-stained protein ladder	LI-COR	928-60000
Laemmli (SDS-Sample Buffer, Reducing 6x)	Boston BioProducts	BP-111R
Phosphatase Inhibitor Cocktail	Millipore Sigma	P5726
Protease Inhibitor Cocktail EDTA free	EMD Millipore	539137
In-Fusion Snap Assembly	Takara Bio	638948
Miller Luria Broth	Sigma-Aldrich	L3522
L-Lysine-2HcCl 13C6 15N2	Thermo Fisher Scientific	88209
L-Lysine-2HCl	Thermo Fisher Scientific	89987
L-Arginine-HCl	ThermoFisher Scientific	89989
L-Arginine-HCl 13C6, 15N4	ThermoFisher Scientific	89990
Pierce Slide-A-Lyzer (3.5kDa)	ThermoFisher Scientific	88403
M9 Minimal Salts	Life Technologies	A13744
Carbenicillin (Disodium)	GoldBio	C-103-5
Kanamycin sulfate	Sigma-Aldrich	60615
Trace metals	Sigma-Aldrich	92949
